# Chromatin Profiling of CBFA2T3-GLIS2 AMLs Identifies Key Transcription Factor Dependencies and BRG1 Inhibition as a Novel Therapeutic Strategy

**DOI:** 10.1101/2023.08.30.555598

**Authors:** Samantha Kaonis, Jenny L. Smith, Neerja Katiyar, Morgan Merrill, Tiffany Hyelkma, Stephanie Namciu, Quy Le, Ekaterina Babaeva, Takashi Ishida, Shelli M. Morris, Emily Girard, Suzanne Furuyama, Rhonda Ries, Irwin Bernstein, Soheil Meshinchi, Steven Henikoff, Michael Meers, Brandon Hadland, Jay F. Sarthy

## Abstract

Oncogenic fusions involving transcription factors are present in the majority of pediatric leukemias; however, the context-specific mechanisms they employ to drive cancer remain poorly understood. CBFA2T3-GLIS2 (C/G) fusions occur in treatment-refractory acute myeloid leukemias and are restricted to young children. To understand how the C/G fusion drives oncogenesis we applied CUT&RUN chromatin profiling to an umbilical cord blood/endothelial cell (EC) co-culture model of C/G AML that recapitulates the biology of this malignancy. We find C/G fusion binding is mediated by its zinc finger domains. Integration of fusion binding sites in C/G-transduced cells with Polycomb Repressive Complex 2 (PRC2) sites in control cord blood cells identifies *MYCN, ZFPM1, ZBTB16 and LMO2* as direct C/G targets. Transcriptomic analysis of a large pediatric AML cohort shows that these genes are upregulated in C/G patient samples. Single cell RNA-sequencing of umbilical cord blood identifies a population of megakaryocyte precursors that already express many of these genes despite lacking the fusion. By integrating CUT&RUN data with CRISPR dependency screens we identify *BRG1/SMARCA4* as a vulnerability in C/G AML. BRG1 profiling in C/G patient-derived cell lines shows that the *CBFA2T3* locus is a binding site, and treatment with clinically-available BRG1 inhibitors reduces fusion levels and downstream C/G targets including N-MYC, resulting in C/G leukemia cell death and extending survival in a murine xenograft model.
