## Supplementary material for "Chromatin Profiling of CBFA2T3-GLIS2 AMLs Identifies Key Transcription Factor Dependencies and BRG1 Inhibition as a Novel Therapeutic Strategy": Table 1

### Sheet: Sheet 1 - CBFA2T3.GLIS2_peaks_v
CBFA2T3.GLIS2_peaks_vs_H3K27me3_GFP_union_byGeneID
gene_symbol	ncbi_gene_id	unigene_id	ensembl_id	gene_name	peak_id	coord	distance_nearest_TSS	any_DE_in_CBFGLIS	any_DE_upregulated	logFC_CBFGLIS.pts_vs_otherAML	adj.P.Val_CBFGLIS.pts_vs_otherAML	logFC_CBFGLIS.pts_vs_NBM	adj.P.Val_CBFGLIS.pts_vs_NBM	logFC_CBFGLIS.cb_week6_vs_GFP	adj.P.Val_CBFGLIS.cb_week6_vs_GFP	logFC_CBFGLIS.cb_week12_vs_GFP	adj.P.Val_CBFGLIS.cb_week12_vs_GFP	chr	start	end	strand	ave_peak_score	orignal_files	catgegory	detailed_annotation	refseq	refSeq_id	gene_aliases	gene_description	gene_biotype
CTNND2	1501	Hs.314543	ENSG00000169862	CTNND2	53335	chr5:11234585-11235152	354049	2	TRUE	8.65431	0	8.09297	2.82232e-23	NA	NA	NA	NA	chr5	11234585	11235152	+	223	NA	intron (NM_001288715, intron 9 of 20)	LTR52|LTR|ERVL	NM_001288715	NM_001332	GT24|NPRAP	catenin delta 2	protein-coding
WT1-AS	51352	Hs.567499	ENSG00000183242	WT1-AS	47580	chr11:32434197-32434930	-955	4	TRUE	3.63269	6.26182e-26	7.00782	1.08373e-47	3.66984	0.000294622	3.09825	0.000207305	chr11	32434197	32434930	+	75	NA	promoter-TSS (NR_023920)	promoter-TSS (NR_023920)	NR_023920	NM_015855	WIT-1|WIT1|WT1-AS1|WT1AS	WT1 antisense RNA	ncRNA
MYCN	4613	Hs.25960	ENSG00000134323	MYCN	61326	chr2:15939868-15940800	-216	4	TRUE	3.25264	6.17554e-16	5.18948	2.73924e-40	2.00669	0.000330259	2.61075	0.000625265	chr2	15939868	15940800	+	82	NA	promoter-TSS (NM_001293233)	promoter-TSS (NM_001293233)	NM_001293233	NM_005378	MODED|N-myc|NMYC|ODED|bHLHe37	MYCN proto-oncogene, bHLH transcription factor	protein-coding
CPZ	8532	Hs.61995	ENSG00000109625	CPZ	40309	chr4:8602962-8604005	10718	4	TRUE	5.42718	1.83574e-269	4.72889	2.2971e-20	9.34467	0.00349	8.51989	0.00281925	chr4	8602962	8604005	+	115	NA	intron (NM_001014447, intron 3 of 10)	intron (NM_001014447, intron 3 of 10)	NM_001014447	NM_003652	-	carboxypeptidase Z	protein-coding
RUNX1T1	862	Hs.368431	ENSG00000079102	RUNX1T1	53894	chr8:92103051-92103841	-61	4	TRUE	5.105	3.07933e-64	4.59986	9.87696e-33	1.22401	0.0170931	1.58574	0.0459977	chr8	92103051	92103841	+	139	NA	promoter-TSS (NM_175634)	promoter-TSS (NM_175634)	NM_175634	NM_004349	AML1-MTG8|AML1T1|CBFA2T1|CDR|ETO|MTG8|ZMYND2	RUNX1 partner transcriptional co-repressor 1	protein-coding
MED12L	116931	Hs.744234	ENSG00000144893	MED12L	54490	chr3:151135547-151136241	49096	4	TRUE	5.05688	2.94161e-49	4.16882	4.75681e-45	2.23806	5.03061e-05	2.37135	0.000489694	chr3	151135547	151136241	+	122	NA	intron (NM_053002, intron 4 of 42)	intron (NM_053002, intron 4 of 42)	NM_053002	NM_053002	NOPAR|TNRC11L|TRALP|TRALPUSH	mediator complex subunit 12L	protein-coding
COL23A1	91522	Hs.660026	ENSG00000050767	COL23A1	30379	chr5:178535196-178536208	54691	4	TRUE	2.16671	6.91938e-10	4.14691	1.47736e-34	4.60259	1.03484e-05	3.75344	0.000561028	chr5	178535196	178536208	+	69	NA	intron (NM_173465, intron 2 of 28)	intron (NM_173465, intron 2 of 28)	NM_173465	NM_173465	-	collagen type XXIII alpha 1 chain	protein-coding
TIMP3	7078	Hs.644633	ENSG00000100234	TIMP3	38931	chr22:32765002-32765458	-35586	2	TRUE	5.36385	1.18761e-107	3.432	3.41215e-19	NA	NA	NA	NA	chr22	32765002	32765458	+	99	NA	intron (NM_003490, intron 6 of 13)	intron (NM_003490, intron 6 of 13)	NM_000362	NM_000362	HSMRK222|K222|K222TA2|SFD	TIMP metallopeptidase inhibitor 3	protein-coding
LINC01686	284648	Hs.253475	ENSG00000261504	LINC01686	91705	chr1:182615302-182616657	839	2	TRUE	3.63828	1.13036e-103	3.15686	1.05429e-15	NA	NA	NA	NA	chr1	182615302	182616657	+	143	NA	non-coding (NR_036490, exon 1 of 1)	non-coding (NR_036490, exon 1 of 1)	NR_036490	NR_036490	-	long intergenic non-protein coding RNA 1686	ncRNA
CRNDE	643911	Hs.237396	ENSG00000245694	CRNDE	43106	chr16:54928872-54929789	-141	4	TRUE	1.09431	1.29985e-05	2.84826	9.63307e-33	2.42037	0.000118262	2.51713	0.00038683	chr16	54928872	54929789	+	102	NA	promoter-TSS (NR_034105)	promoter-TSS (NR_034105)	NR_034105	NM_001308963	CRNDEP|LINC00180|NCRNA00180|PNAS-108|lincIRX5	colorectal neoplasia differentially expressed	protein-coding
HES1	3280	Hs.250666	ENSG00000114315	HES1	139048-2	chr3:194136709-194137818	1115	3	TRUE	3.85382	3.16996e-57	2.75731	7.0628e-14	1.27523	0.000647651	NA	NA	chr3	194136709	194137818	+	118	NA	intron (NM_005524, intron 3 of 3)	CpG-20583	NM_005524	NM_005524	HES-1|HHL|HRY|bHLHb39	hes family bHLH transcription factor 1	protein-coding
C19orf81	342918	Hs.531650	ENSG00000235034	C19orf81	95925	chr19:50658136-50659235	9240	3	TRUE	NA	NA	2.65706	5.86245e-11	4.5426	0.00564032	3.98815	0.0103873	chr19	50658136	50659235	+	304	NA	TTS (NM_016148)	TTS (NM_016148)	NM_001195076	NM_001195076	-	chromosome 19 open reading frame 81	protein-coding
TGFA	7039	Hs.170009	ENSG00000163235	TGFA	31069	chr2:70596841-70597312	-43250	2	TRUE	3.55918	1.25289e-71	2.54949	4.60427e-20	NA	NA	NA	NA	chr2	70596841	70597312	+	108	NA	Intergenic	Intergenic	NM_003236	NM_003236	TFGA	transforming growth factor alpha	protein-coding
CCND2	894	Hs.376071	ENSG00000118971	CCND2	31381	chr12:4242835-4243722	-30484	4	TRUE	1.83421	1.97252e-15	2.26262	1.74597e-34	1.93462	9.17845e-05	2.0879	0.000845462	chr12	4242835	4243722	+	46	NA	Intergenic	Intergenic	NM_001759	NM_001759	KIAK0002|MPPH3	cyclin D2	protein-coding
SPTBN1	6711	Hs.503178	ENSG00000115306	SPTBN1	43982	chr2:54429766-54430396	-26246	3	TRUE	1.25966	4.05486e-12	1.96137	4.91976e-32	1.28966	0.00083217	NA	NA	chr2	54429766	54430396	+	184	NA	Intergenic	Intergenic	NM_003128	NM_003128	ELF|HEL102|SPTB2|betaSpII	spectrin beta, non-erythrocytic 1	protein-coding
EFNA3	1944	Hs.516656	ENSG00000143590	EFNA3	33686	chr1:155084694-155085630	6325	2	TRUE	1.14931	1.65524e-14	1.94941	4.67632e-13	NA	NA	NA	NA	chr1	155084694	155085630	+	88	NA	exon (NM_004952, exon 2 of 5)	exon (NM_004952, exon 2 of 5)	NM_004952	NM_004952	EFL2|EPLG3|Ehk1-L|LERK3	ephrin A3	protein-coding
PTCH1	5727		ENSG00000185920	PTCH1	74597	chr9:95462369-95463267	-2413	2	TRUE	2.62283	7.00813e-50	1.87936	9.93774e-15	NA	NA	NA	NA	chr9	95462369	95463267	+	161	NA		Promoter (2-3kb)				patched 1
ZNF664-RFLNA	100533183	Hs.524828	ENSG00000178882	RFLNA	40359	chr12:124024299-124024796	51332	4	TRUE	1.90617	1.68457e-13	1.76918	3.83475e-06	3.59747	0.00241296	4.73554	0.00353371	chr12	124024299	124024796	+	194	NA	intron (NM_001347902, intron 2 of 4)	intron (NM_001347902, intron 2 of 4)	NM_001204299	NM_001204299	-	ZNF664-RFLNA readthrough	protein-coding
CHD7	55636	Hs.20395	ENSG00000171316	CHD7	43203	chr8:60651799-60652554	-26564	3	TRUE	1.25633	6.13976e-10	1.58755	2.02561e-20	1.40058	0.000915385	NA	NA	chr8	60651799	60652554	+	76	NA	Intergenic	CpG	NM_017780	NM_017780	CRG|HH5|IS3|KAL5	chromodomain helicase DNA binding protein 7	protein-coding
ZBTB16	7704	Hs.591945	ENSG00000109906	ZBTB16	98412	chr11:114082214-114083631	19711	4	TRUE	1.22385	4.62512e-06	1.52433	1.16745e-07	2.63161	3.63087e-05	3.06764	0.000416314	chr11	114082214	114083631	+	132	NA	intron (NM_006006, intron 2 of 6)	CpG	NM_001354752	NM_006006	PLZF|ZNF145	zinc finger and BTB domain containing 16	protein-coding
CNIH3	149111	Hs.731723	ENSG00000143786	CNIH3	109152	chr1:224502814-224504084	68600	1	TRUE	NA	NA	1.47215	4.88134e-24	NA	NA	NA	NA	chr1	224502814	224504084	+	282	NA	intron (NM_001322302, intron 2 of 6)	intron (NM_001322302, intron 2 of 6)	NM_001322303	NM_152495	CNIH-3	cornichon family AMPA receptor auxiliary protein 3	protein-coding
20	1571	Hs.12907	ENSG00000130649	20	63505	chr10:133528603-133529874	1875	4	TRUE	2.10137	5.67986e-24	1.38825	5.13103e-11	2.94606	0.000569138	1.78368	0.00861634	chr10	133528603	133529874	+	137	NA	intron (NM_000773, intron 2 of 8)	intron (NM_000773, intron 2 of 8)	NM_000773	NM_000773	CPE1|CYP2E|P450-J|P450C2E	cytochrome P450 family 2 subfamily E member 1	protein-coding
ANKRD18B	441459	Hs.493710	ENSG00000230453	ANKRD18B	38419	chr9:33523355-33524174	-487	4	TRUE	1.9143	2.21959e-08	1.31802	1.1722e-09	3.58018	3.27156e-05	3.27574	0.000822847	chr9	33523355	33524174	+	77	NA	promoter-TSS (NM_001353432)	promoter-TSS (NM_001353432)	NM_001353432	NM_001013728	bA255A11.3|bA255A11.5	ankyrin repeat domain 18B	protein-coding
CHRNB1	1140	Hs.330386	ENSG00000170175	CHRNB1	49493	chr17:7456237-7456791	11453	3	TRUE	NA	NA	1.25801	3.59159e-26	1.49318	0.0027724	1.61221	0.00789503	chr17	7456237	7456791	+	130	NA	intron (NM_000747, intron 10 of 10)	intron (NM_000747, intron 10 of 10)	NM_000747	NM_000747	ACHRB|CHRNB|CMS1D|CMS2A|CMS2C|SCCMS	cholinergic receptor nicotinic beta 1 subunit	protein-coding
ASIC4	55515	Hs.87469	ENSG00000072182	ASIC4	35527	chr2:219521182-219521737	7289	3	TRUE	1.00198	7.68043e-30	1.23445	4.24329e-14	3.01595	0.00255598	NA	NA	chr2	219521182	219521737	+	135	NA	intron (NM_018674, intron 1 of 9)	intron (NM_018674, intron 1 of 9)	NM_018674	NM_018674	ACCN4|BNAC4	acid sensing ion channel subunit family member 4	protein-coding
NRP1	8829	Hs.131704	ENSG00000099250	NRP1	46018	chr10:33334734-33335657	-290	4	TRUE	2.94049	1.48081e-58	1.04672	1.04745e-05	1.9474	0.000138618	1.97455	0.0203885	chr10	33334734	33335657	+	84	NA	promoter-TSS (NM_001330068)	promoter-TSS (NM_001330068)	NM_001244973	NM_003873	BDCA4|CD304|NP1|NRP|VEGF165R	neuropilin 1	protein-coding
DLEU2	8847	Hs.547964	ENSG00000231607	DLEU2	78125	chr13:50123580-50124521	1491	1	NA	NA	NA	-1.11219	9.77197e-19	NA	NA	NA	NA	chr13	50123580	50124521	+	89	NA	intron (NR_109974, intron 2 of 6)	CpG	NR_152566	NR_002612	ALT1|BCMSUN|DLB2|LEU2|LINC00022|MIR15AHG|NCRNA00022|RFP2|RFP2OS|TRIM13OS	deleted in lymphocytic leukemia 2	ncRNA
TPM1	7168	Hs.133892	ENSG00000140416	TPM1	37095	chr15:63048212-63048715	-26	2	NA	NA	NA	-1.19462	3.48568e-13	NA	NA	-2.64101	0.000494771	chr15	63048212	63048715	+	65	NA	promoter-TSS (NM_001365782)	promoter-TSS (NM_001365782)	NM_001330351	NM_000366	C15orf13|CMD1Y|CMH3|HEL-S-265|HTM-alpha|LVNC9|TMSA	tropomyosin 1	protein-coding
AKTIP	64400	Hs.380897	ENSG00000166971	AKTIP	32304	chr16:53503055-53503901	-174	1	NA	NA	NA	-1.39714	3.15953e-12	NA	NA	NA	NA	chr16	53503055	53503901	+	162	NA	promoter-TSS (NM_001012398)	promoter-TSS (NM_001012398)	NM_001012398	NM_022476	FT1|FTS	AKT interacting protein	protein-coding
HS3ST3B1	9953	Hs.48384	ENSG00000125430	HS3ST3B1	54004	chr17:14300587-14301481	-47	2	TRUE	NA	NA	-1.47844	5.69593e-11	NA	NA	1.18152	0.0124833	chr17	14300587	14301481	+	142	NA	promoter-TSS (NM_006041)	promoter-TSS (NM_006041)	NM_006041	NM_006041	3-OST-3B|3OST3B1|h3-OST-3B	heparan sulfate-glucosamine 3-sulfotransferase 3B1	protein-coding
RPS6KA2	6196	Hs.655277	ENSG00000071242	RPS6KA2	33623	chr6:166627176-166627794	-234	3	NA	-1.00944	0.000286142	-2.11802	4.28675e-16	-3.42644	7.2186e-05	NA	NA	chr6	166627176	166627794	+	150	NA	promoter-TSS (NM_021135)	promoter-TSS (NM_021135)	NM_021135	NM_021135	HU-2|MAPKAPK1C|RSK|RSK3|S6K-alpha|S6K-alpha2|p90-RSK3|p90RSK2|pp90RSK3	ribosomal protein S6 kinase A2	protein-coding
KCNC3	3748	Hs.467146	ENSG00000131398	KCNC3	101586	chr19:50329042-50329661	26	2	NA	NA	NA	-2.14168	2.68909e-16	NA	NA	-1.98409	0.0265177	chr19	50329042	50329661	+	359	NA	promoter-TSS (NM_004977)	promoter-TSS (NM_004977)	NM_004977	NM_004977	KSHIIID|KV3.3|SCA13	potassium voltage-gated channel subfamily C member 3	protein-coding
CDH23	64072	Hs.656032	ENSG00000107736	CDH23	228128	chr10:71797234-71798658	2175	3	NA	NA	NA	-2.31468	1.48948e-24	-2.67679	0.000662718	-1.92817	0.0128574	chr10	71797234	71798658	+	414	NA	intron (NM_001171934, intron 2 of 21)	intron (NM_001171934, intron 2 of 21)	NM_001171934	NM_022124	CDHR23|PITA5|USH1D	cadherin related 23	protein-coding
FAM49A	81553	Hs.467769	ENSG00000197872	FAM49A	40858	chr2:16413122-16414084	252231	4	FALSE	-1.25416	2.21697e-07	-2.38236	3.17067e-17	-3.88508	0.000190644	-4.68441	0.00820972	chr2	16413122	16414084	+	98	NA	Intergenic	Intergenic	NM_030797	NM_030797	-	family with sequence similarity 49 member A	protein-coding
ZFYVE28	57732	Hs.292056	ENSG00000159733	ZFYVE28	67153	chr4:2412827-2413629	5417	3	NA	NA	NA	-2.61784	2.6537e-16	-2.77807	0.00221377	-3.59142	0.00772887	chr4	2412827	2413629	+	184	NA	intron (NM_020972, intron 1 of 12)	intron (NM_020972, intron 1 of 12)	NM_001172658	NM_020972	LST2|LYST2	zinc finger FYVE-type containing 28	protein-coding
LEPR	3953	Hs.23581	ENSG00000116678	LEPR	44405	chr1:65419742-65420941	-311	2	NA	NA	NA	-2.71218	5.79416e-16	-1.22962	0.00547714	NA	NA	chr1	65419742	65420941	+	134	NA	promoter-TSS (NM_001198681)	promoter-TSS (NM_001198681)	NM_001003680	NM_002303	CD295|LEP-R|LEPRD|OB-R|OBR	leptin receptor	protein-coding
EGR3	1960	Hs.534313	ENSG00000179388	EGR3	79832	chr8:22715034-22716332	-22203	3	TRUE	1.62719	1.44745e-10	NA	NA	-3.41718	0.00205085	-1.44312	0.0481874	chr8	22715034	22716332	+	154	NA	intron (NM_001363233, intron 6 of 6)	intron (NM_001363233, intron 6 of 6)	NM_004430	NM_004430	EGR-3|PILOT	early growth response 3	protein-coding
NR4A2	4929	Hs.563344	ENSG00000153234	NR4A2	66938	chr2:156333955-156335237	-1875	3	TRUE	1.49198	1.39803e-11	NA	NA	-2.6455	0.00823614	-1.46975	0.00707089	chr2	156333955	156335237	+	139	NA	Intergenic	CpG	NM_173173	NM_006186	HZF-3|NOT|NURR1|RNR1|TINUR	nuclear receptor subfamily 4 group A member 2	protein-coding
ZFPM1	161882	Hs.632218	ENSG00000179588	ZFPM1	80979	chr16:88452020-88453543	-499	2	TRUE	2.04377	1.79169e-30	NA	NA	2.21455	0.000255033	NA	NA	chr16	88452020	88453543	+	174	NA	promoter-TSS (NM_153813)	promoter-TSS (NM_153813)	NM_153813	NM_153813	FOG|FOG1|ZC2HC11A|ZNF408|ZNF89A	zinc finger protein, FOG family member 1	protein-coding
HIST3H2A	92815	Hs.26331	ENSG00000181218	HIST3H2A	32315	chr1:228457300-228458014	202	2	TRUE	1.7652	3.09538e-06	NA	NA	NA	NA	1.68931	0.0354213	chr1	228457300	228458014	+	83	NA	promoter-TSS (NM_175055).2	promoter-TSS (NM_175055).2	NM_033445	NM_033445	-	histone cluster 3 H2A	protein-coding
CACNA1C-AS2	100874235	Hs.667644	ENSG00000256271	CACNA1C-AS2	186484	chr12:2501264-2502628	170274	2	TRUE	NA	NA	NA	NA	1.4446	0.000765306	1.36346	0.00636743	chr12	2501264	2502628	+	468	NA	intron (NM_199460, intron 7 of 49).2	intron (NM_199460, intron 7 of 49).2	NR_046579	NR_046579	-	CACNA1C antisense RNA 2	ncRNA
TLE2	7089	Hs.332173	ENSG00000065717	TLE2	69408	chr19:3035710-3036306	-6394	2	NA	NA	NA	NA	NA	-1.56025	0.0116767	-1.31661	0.0332663	chr19	3035710	3036306	+	148	NA	intron (NM_001144761, intron 2 of 19)	MIR1_Amn|SINE|MIR	NM_001144762	NM_003260	ESG|ESG2|GRG2	TLE family member 2, transcriptional corepressor	protein-coding
ATP12A	479	Hs.147111	ENSG00000075673	ATP12A	43555	chr13:24709110-24710008	29148	2	TRUE	NA	NA	NA	NA	4.89954	0.00318992	5.26289	0.00137271	chr13	24709110	24710008	+	131	NA	intron (NM_001676, intron 18 of 22)	intron (NM_001676, intron 18 of 22)	NM_001185085	NM_001676	ATP1AL1|HK	ATPase H+/K+ transporting non-gastric alpha2 subunit	protein-coding
ANO2	57101	Hs.148970	ENSG00000047617	ANO2	43487	chr12:5882741-5883461	62158	2	NA	NA	NA	NA	NA	-4.20213	0.000505075	-3.32469	0.0376897	chr12	5882741	5883461	+	127	NA	intron (NM_001278596, intron 3 of 25)	intron (NM_001278596, intron 3 of 25)	NM_001364791	NM_020373	C12orf3|TMEM16B	anoctamin 2	protein-coding
GAL	51083	Hs.278959	ENSG00000069482	GAL	46072	chr11:68695476-68696058	11223	2	NA	NA	NA	NA	NA	-2.15746	0.00304718	-2.92486	0.00307565	chr11	68695476	68696058	+	91	NA	Intergenic	L1MD2|LINE|L1	NM_015973	NM_015973	ETL8|GAL-GMAP|GALN|GLNN|GMAP	galanin and GMAP prepropeptide	protein-coding
CDKN2C	1031	Hs.525324	ENSG00000123080	CDKN2C	38229	chr1:50968195-50968982	-107	2	TRUE	NA	NA	NA	NA	1.84121	0.000255033	2.35435	0.000216014	chr1	50968195	50968982	+	89	NA	promoter-TSS (NM_001262)	promoter-TSS (NM_001262)	NM_001262	NM_001262	INK4C|p18|p18-INK4C	cyclin dependent kinase inhibitor 2C	protein-coding
GLDC	2731	Hs.584238	ENSG00000178445	GLDC	44942	chr9:6680828-6681817	-35630	2	TRUE	NA	NA	NA	NA	1.80788	0.00124678	3.00618	0.00217894	chr9	6680828	6681817	+	53	NA	Intergenic	CpG	NM_000170	NM_000170	GCE|GCSP|HYGN1	glycine decarboxylase	protein-coding
GFPT2	9945	Hs.696497	ENSG00000131459	GFPT2	34408	chr5:180373186-180373809	-20161	1	TRUE	2.64717	1.15665e-46	NA	NA	NA	NA	NA	NA	chr5	180373186	180373809	+	150	NA	Intergenic	Intergenic	NM_005110	NM_005110	GFAT|GFAT 2|GFAT2	glutamine-fructose-6-phosphate transaminase 2	protein-coding
RRAS2	22800	Hs.502004	ENSG00000133818	RRAS2	65516	chr11:14414695-14415892	-50787	1	TRUE	1.72796	1.19848e-11	NA	NA	NA	NA	NA	NA	chr11	14414695	14415892	+	126	NA	Intergenic	Intergenic	NM_001177314	NM_012250	TC21	RAS related 2	protein-coding
NECTIN1	5818	Hs.334846	ENSG00000110400	NECTIN1	37358	chr11:119694039-119694687	34837	1	TRUE	1.57314	2.82542e-11	NA	NA	NA	NA	NA	NA	chr11	119694039	119694687	+	115	NA	intron (NM_203285, intron 1 of 7)	intron (NM_203285, intron 1 of 7)	NM_203286	NM_002855	CD111|CLPED1|ED4|HIgR|HV1S|HVEC|OFC7|PRR|PRR1|PVRL1|PVRR|PVRR1|SK-12|nectin-1	nectin cell adhesion molecule 1	protein-coding
PTK2	5747	Hs.395482	ENSG00000169398	PTK2	57364	chr8:141021729-141022488	-20029	1	TRUE	1.07158	1.11977e-09	NA	NA	NA	NA	NA	NA	chr8	141021729	141022488	+	166	NA	Intergenic	Intergenic	NM_001352699	NM_005607	FADK|FAK|FAK1|FRNK|PPP1R71|p125FAK|pp125FAK	protein tyrosine kinase 2	protein-coding
FAM86EP	348926	Hs.591720	ENSG00000251669	FAM86EP	95566	chr4:3955410-3956185	-369	1	NA	-1.11227	3.86116e-06	NA	NA	NA	NA	NA	NA	chr4	3955410	3956185	+	275	NA	promoter-TSS (NR_130740)	promoter-TSS (NR_130740)	NR_130740	NR_024253	-	family with sequence similarity 86, member A pseudogene	pseudo
CDH4	1002	Hs.473231	ENSG00000179242	CDH4	42737	chr20:61584490-61585411	-14811	1	NA	-1.14441	0.00381354	NA	NA	NA	NA	NA	NA	chr20	61584490	61585411	+	111	NA	intron (NM_001252338, intron 1 of 14)	intron (NM_001252338, intron 1 of 14)	NM_001252339	NM_001794	CAD4|R-CAD|RCAD	cadherin 4	protein-coding
NMUR1	10316	Hs.471619	ENSG00000171596	NMUR1	46630	chr2:231545122-231546202	-15217	1	NA	-1.26073	0.000158795	NA	NA	NA	NA	NA	NA	chr2	231545122	231546202	+	115	NA	Intergenic	Intergenic	NM_006056	NM_006056	(FM-3)|FM-3|FM3|GPC-R|GPR66|NMU1R	neuromedin U receptor 1	protein-coding
ACAP2	23527	Hs.593373	ENSG00000114331	ACAP2	48884	chr3:195442909-195443316	-92	1	NA	NA	NA	NA	NA	NA	NA	-1.09367	0.00153781	chr3	195442909	195443316	+	223	NA	promoter-TSS (NM_012287)	promoter-TSS (NM_012287)	NM_012287	NM_012287	CENTB2|CNT-B2	ArfGAP with coiled-coil, ankyrin repeat and PH domains 2	protein-coding
GSE1	23199	Hs.461647	ENSG00000131149	GSE1	347332-2	chr16:85615754-85616780	2945	1	TRUE	NA	NA	NA	NA	1.15817	0.00106569	NA	NA	chr16	85615754	85616780	+	183	NA	intron (NM_001278184, intron 1 of 14)	intron (NM_001278184, intron 1 of 14)	NM_001278184	NM_014615	CRHSP24|KIAA0182	Gse1 coiled-coil protein	protein-coding
SCARA3	51435	Hs.128856	ENSG00000168077	SCARA3	75495	chr8:27666223-27668244	33173	1	TRUE	NA	NA	NA	NA	3.8556	0.000245117	NA	NA	chr8	27666223	27668244	+	119	NA	intron (NM_182826, intron 5 of 5)	intron (NM_182826, intron 5 of 5)	NM_182826	NM_016240	APC7|CSR|CSR1|MSLR1|MSRL1	scavenger receptor class A member 3	protein-coding
EGFL7	51162	Hs.91481	ENSG00000172889	EGFL7	80944	chr9:136644431-136645502	-13890	1	NA	NA	NA	NA	NA	-1.81656	0.0169607	NA	NA	chr9	136644431	136645502	+	103	NA	Intergenic	Intergenic	NR_046367	NM_016215	NEU1|VE-STATIN|ZNEU1	EGF like domain multiple 7	protein-coding
GSE1	23199	Hs.461647	ENSG00000131149	GSE1	32215	chr16:85569663-85570418	-41369	1	TRUE	NA	NA	NA	NA	1.15817	0.00106569	NA	NA	chr16	85569663	85570418	+	65	NA	Intergenic	Intergenic	NM_001134473	NM_014615	CRHSP24|KIAA0182	Gse1 coiled-coil protein	protein-coding
L3MBTL1	26013	Hs.709356	ENSG00000185513	L3MBTL1	62525	chr20:43514004-43514722	-78	0	NA	NA	NA	NA	NA	NA	NA	NA	NA	chr20	43514004	43514722	+	247	NA	promoter-TSS (NM_015478)	promoter-TSS (NM_015478)	NM_015478	NM_015478	H-L(3)MBT|L3MBTL|ZC2HC3|dJ138B7.3	L3MBTL histone methyl-lysine binding protein 1	protein-coding
KLF13	51621	Hs.376443	ENSG00000169926	KLF13	147941	chr15:31325715-31327007	-474	0	NA	NA	NA	NA	NA	NA	NA	NA	NA	chr15	31325715	31327007	+	214	NA	promoter-TSS (NM_015995)	promoter-TSS (NM_015995)	NM_015995	NM_015995	BTEB3|FKLF2|NSLP1|RFLAT-1|RFLAT1	Kruppel like factor 13	protein-coding
LINC02011	152274	Hs.434128	ENSG00000260902	LINC02011	53158	chr3:14761163-14761477	50094	0	NA	NA	NA	NA	NA	NA	NA	NA	NA	chr3	14761163	14761477	+	179	NA	intron (NM_001184957, intron 14 of 16)	intron (NM_001184957, intron 14 of 16)	NR_135245	NR_135245	-	long intergenic non-protein coding RNA 2011	ncRNA
HNRNPD	3184	Hs.480073	ENSG00000138668	HNRNPD	47360	chr4:82284896-82285564	88761	0	NA	NA	NA	NA	NA	NA	NA	NA	NA	chr4	82284896	82285564	+	175	NA	Intergenic	L1MDb|LINE|L1	NM_031370	NM_002138	AUF1|AUF1A|HNRPD|P37|hnRNPD0	heterogeneous nuclear ribonucleoprotein D	protein-coding
SMIM12	113444	Hs.27160	ENSG00000163866	SMIM12	53082	chr1:34845329-34846028	13367	0	NA	NA	NA	NA	NA	NA	NA	NA	NA	chr1	34845329	34846028	+	171	NA	Intergenic	Intergenic	NM_001164824	NM_138428	C1orf212	small integral membrane protein 12	protein-coding
UNC5B-AS1	728978	Hs.646725	ENSG00000237512	UNC5B-AS1	81862	chr10:71234884-71236008	-17218	0	NA	NA	NA	NA	NA	NA	NA	NA	NA	chr10	71234884	71236008	+	152	NA	intron (NM_001244889, intron 1 of 15)	intron (NM_001244889, intron 1 of 15)	NR_038453	NR_038453	-	UNC5B antisense RNA 1	ncRNA
LOC646588	646588	Hs.72068	ENSG00000223561	AC005165.1	54804	chr7:25862229-25863046	-72518	0	NA	NA	NA	NA	NA	NA	NA	NA	NA	chr7	25862229	25863046	+	139	NA	Intergenic	GA-rich|Low_complexity|Low_complexity	NR_157808	NR_157808	-	uncharacterized LOC646588	ncRNA
RNU1-2	26870		ENSG00000207005	RNU1-2	79926	chr1:16739997-16741722	343	0	NA	NA	NA	NA	NA	NA	NA	NA	NA	chr1	16739997	16741722	+	138	NA	TTS (NR_004400).3	TTS (NR_004400).3	NR_004427	NR_004427	RNU1C1|RNU1C2|U1C1|U1C21	RNA, U1 small nuclear 2	snRNA
LOC100129917	100129917	Hs.731755	ENSG00000249592	AC139887.2	61887	chr4:781650-782613	-283	0	NA	NA	NA	NA	NA	NA	NA	NA	NA	chr4	781650	782613	+	134	NA	promoter-TSS (NR_036511)	promoter-TSS (NR_036511)	NR_036512	NR_036511	-	uncharacterized LOC100129917	ncRNA
CDH22	64405	Hs.472861	ENSG00000149654	CDH22	30016	chr20:46215777-46216481	92369	0	NA	NA	NA	NA	NA	NA	NA	NA	NA	chr20	46215777	46216481	+	130	NA	intron (NM_021248, intron 5 of 11)	intron (NM_021248, intron 5 of 11)	NM_021248	NM_021248	C20orf25|dJ998H6.1	cadherin 22	protein-coding
KAZALD1	81621	Hs.534859	ENSG00000107821	KAZALD1	98543	chr10:101060451-101061982	-26	0	NA	NA	NA	NA	NA	NA	NA	NA	NA	chr10	101060451	101061982	+	130	NA	promoter-TSS (NM_001319303)	promoter-TSS (NM_001319303)	NM_001319303	NM_030929	BONO1|FKSG28|FKSG40|IGFBP-rP10	Kazal type serine peptidase inhibitor domain 1	protein-coding
TMEM275	105378696		ENSG00000282881	AL136373.1	45400	chr1:46522190-46523094	12873	0	NA	NA	NA	NA	NA	NA	NA	NA	NA	chr1	46522190	46523094	+	129	NA	Intergenic	Intergenic	NM_001357063	NM_001357063	-	transmembrane protein 275	protein-coding
KLF13	51621	Hs.376443	ENSG00000169926	KLF13	73761	chr15:31434428-31435938	108348	0	NA	NA	NA	NA	NA	NA	NA	NA	NA	chr15	31434428	31435938	+	113	NA	intron (NM_001302461, intron 1 of 1).3	intron (NM_001302461, intron 1 of 1).3	NM_001302461	NM_015995	BTEB3|FKLF2|NSLP1|RFLAT-1|RFLAT1	Kruppel like factor 13	protein-coding
MATN1-AS1	100129196	Hs.659751	ENSG00000186056	MATN1-AS1	54821	chr1:30718147-30719450	26	0	NA	NA	NA	NA	NA	NA	NA	NA	NA	chr1	30718147	30719450	+	109	NA	promoter-TSS (NR_034182)	promoter-TSS (NR_034182)	NR_034182	NR_034182	-	MATN1 antisense RNA 1	ncRNA
LINC01391	103344930	Hs.195033	ENSG00000244578	LINC01391	50877	chr3:138915328-138916331	28191	0	NA	NA	NA	NA	NA	NA	NA	NA	NA	chr3	138915328	138916331	+	106	NA	Intergenic	CpG	NR_121649	NR_121649	-	long intergenic non-protein coding RNA 1391	ncRNA
NFATC2	4773	Hs.744148	ENSG00000101096	NFATC2	61572	chr20:51541213-51542390	918	0	NA	NA	NA	NA	NA	NA	NA	NA	NA	chr20	51541213	51542390	+	105	NA	intron (NM_001258292, intron 1 of 9)	intron (NM_001258292, intron 1 of 9)	NM_001258297	NM_012340	NFAT1|NFATP	nuclear factor of activated T cells 2	protein-coding
GRHL3	57822	Hs.657920	ENSG00000158055	GRHL3	53656	chr1:24321319-24322393	-1184	0	NA	NA	NA	NA	NA	NA	NA	NA	NA	chr1	24321319	24322393	+	104	NA	intron (NM_001195010, intron 1 of 15)	CpG	NM_021180	NM_021180	SOM|TFCP2L4|VWS2	grainyhead like transcription factor 3	protein-coding
TMEM242	729515	Hs.157212	ENSG00000215712	TMEM242	32668	chr6:157323175-157323604	870	0	NA	NA	NA	NA	NA	NA	NA	NA	NA	chr6	157323175	157323604	+	102	NA	intron (NM_018452, intron 1 of 3)	CpG	NM_018452	NM_018452	BM033|C6orf35	transmembrane protein 242	protein-coding
MAT2B	27430	Hs.54642	ENSG00000038274	MAT2B	37173	chr5:163505190-163506203	77	0	NA	NA	NA	NA	NA	NA	NA	NA	NA	chr5	163505190	163506203	+	100	NA	promoter-TSS (NM_013283)	promoter-TSS (NM_013283)	NM_013283	NM_013283	MAT-II|MATIIbeta|Nbla02999|SDR23E1|TGR	methionine adenosyltransferase 2B	protein-coding
PRIMA1	145270	Hs.432401	ENSG00000175785	PRIMA1	33536	chr14:93744984-93745678	43154	0	NA	NA	NA	NA	NA	NA	NA	NA	NA	chr14	93744984	93745678	+	92	NA	intron (NM_178013, intron 3 of 4)	intron (NM_178013, intron 3 of 4)	NM_178013	NM_178004	PRIMA	proline rich membrane anchor 1	protein-coding
WNT7A	7476	Hs.72290	ENSG00000154764	WNT7A	52992	chr3:13890050-13891270	-10589	0	NA	NA	NA	NA	NA	NA	NA	NA	NA	chr3	13890050	13891270	+	92	NA	Intergenic	Intergenic	NM_004625	NM_004625	Wnt-7a	Wnt family member 7A	protein-coding
ANK2	287	Hs.620557	ENSG00000145362	ANK2	34001	chr4:113355521-113356113	62978	0	NA	NA	NA	NA	NA	NA	NA	NA	NA	chr4	113355521	113356113	+	91	NA	exon (NM_001148, exon 38 of 46)	exon (NM_001148, exon 38 of 46)	NM_001354280	NM_001148	ANK-2|LQT4|brank-2	ankyrin 2	protein-coding
SP4	6671	Hs.88013	ENSG00000105866	SP4	44273	chr7:21427176-21428419	-286	0	NA	NA	NA	NA	NA	NA	NA	NA	NA	chr7	21427176	21428419	+	90	NA	promoter-TSS (NM_001326542)	promoter-TSS (NM_001326542)	NM_001326543	NM_003112	HF1B|SPR-1	Sp4 transcription factor	protein-coding
KDM7A-DT	100134229	Hs.634333	ENSG00000260231	KDM7A-DT	30734	chr7:140252792-140253250	75760	0	NA	NA	NA	NA	NA	NA	NA	NA	NA	chr7	140252792	140253250	+	88	NA	Intergenic	Intergenic	NR_024451	NR_024451	JHDM1D-AS1	KDM7A divergent transcript	ncRNA
ECE1	1889	Hs.195080	ENSG00000117298	ECE1	36290	chr1:21333759-21335182	11034	0	NA	NA	NA	NA	NA	NA	NA	NA	NA	chr1	21333759	21335182	+	85	NA	intron (NM_001113348, intron 1 of 18)	intron (NM_001113348, intron 1 of 18)	NM_001113348	NM_001397	ECE	endothelin converting enzyme 1	protein-coding
SYT2	127833	Hs.25422	ENSG00000143858	SYT2	50131	chr1:202615325-202616292	27645	0	NA	NA	NA	NA	NA	NA	NA	NA	NA	chr1	202615325	202616292	+	84	NA	intron (NM_177402, intron 1 of 8)	L2a|LINE|L2	NM_001136504	NM_177402	CMS7|MYSPC|SytII	synaptotagmin 2	protein-coding
DEDD2	162989	Hs.515432	ENSG00000160570	DEDD2	51041	chr19:42199509-42200157	17844	0	NA	NA	NA	NA	NA	NA	NA	NA	NA	chr19	42199509	42200157	+	81	NA	intron (NR_073052, intron 2 of 2)	intron (NR_073052, intron 2 of 2)	NR_073051	NM_133328	FLAME-3|FLAME3	death effector domain containing 2	protein-coding
LMO2	4005	Hs.34560	ENSG00000135363	LMO2	35614	chr11:33885406-33885867	6440	0	NA	NA	NA	NA	NA	NA	NA	NA	NA	chr11	33885406	33885867	+	78	NA	intron (NM_005574, intron 1 of 5)	intron (NM_005574, intron 1 of 5)	NM_005574	NM_005574	LMO-2|RBTN2|RBTNL1|RHOM2|TTG2	LIM domain only 2	protein-coding
RNU5E-1	26829		ENSG00000199347	RNU5E-1	48750	chr1:11907892-11908886	235	0	NA	NA	NA	NA	NA	NA	NA	NA	NA	chr1	11907892	11908886	+	68	NA	TTS (NR_002754)	TTS (NR_002754)	NR_002754	NR_002754	RNU5E|U5E	RNA, U5E small nuclear 1	snRNA
FBXO32	114907	Hs.403933	ENSG00000156804	FBXO32	31902	chr8:123479680-123480474	52066	0	NA	NA	NA	NA	NA	NA	NA	NA	NA	chr8	123479680	123480474	+	68	NA	Intergenic	Intergenic	NM_148177	NM_058229	Fbx32|MAFbx	F-box protein 32	protein-coding
MLPH	79083	Hs.102406	ENSG00000115648	MLPH	60327	chr2:237473866-237475536	-11709	0	NA	NA	NA	NA	NA	NA	NA	NA	NA	chr2	237473866	237475536	+	63	NA	Intergenic	Intergenic	NM_001281474	NM_024101	SLAC2-A	melanophilin	protein-coding
SOCS2	8835	Hs.485572	ENSG00000120833	SOCS2	41264	chr12:93570363-93571033	309	0	NA	NA	NA	NA	NA	NA	NA	NA	NA	chr12	93570363	93571033	+	56	NA	promoter-TSS (NM_001270470)	promoter-TSS (NM_001270470)	NM_001270467	NM_003877	CIS2|Cish2|SOCS-2|SSI-2|SSI2|STATI2	suppressor of cytokine signaling 2	protein-coding
ANP32A	8125	Hs.458747	ENSG00000140350	ANP32A	30707	chr15:68818210-68818759	2411	0	NA	NA	NA	NA	NA	NA	NA	NA	NA	chr15	68818210	68818759	+	25	NA	intron (NM_006305, intron 1 of 6)	CpG	NM_006305	NM_006305	C15orf1|HPPCn|I1PP2A|LANP|MAPM|PHAP1|PHAPI|PP32	acidic nuclear phosphoprotein 32 family member A	protein-coding
LOC100996643	100996643		ENSG00000290573	LOC100996643	33989	chr9:63342513-63343167	8302	0	NA	NA	NA	NA	NA	NA	NA	NA	NA	chr9	63342513	63343167	+	140	NA	intron (NR_160665, intron 3 of 3)	intron (NR_160665, intron 3 of 3)	NR_160667	NR_160664	-	methylenetetrahydrofolate dehydrogenase (NADP+ dependent) 1 like pseudogene	pseudo
LINC01312	154089	Hs.126165	ENSG00000223586	LINC01312	40523	chr6:133701307-133702165	-119411	0	NA	NA	NA	NA	NA	NA	NA	NA	NA	chr6	133701307	133702165	+	129	NA	intron (NR_109982, intron 4 of 8)	intron (NR_109982, intron 4 of 8)	NR_027030	NR_027030	-	long intergenic non-protein coding RNA 1312	ncRNA
