## Supplementary material for "Chromatin Profiling of CBFA2T3-GLIS2 AMLs Identifies Key Transcription Factor Dependencies and BRG1 Inhibition as a Novel Therapeutic Strategy": Table 2

### Sheet: Depmap_exprn_scores_M07E
Gene	Gene_Effect_score	TPM_exprn
SRSF2	-2.77604	8.21267
PCNA	-2.69229	8.35839
CTCF	-2.60339	5.13709
HNRNPK	-2.42234	9.16865
RPS19	-2.40954	11.4879
SRSF3	-2.40745	9.14532
CDC27	-2.39374	5.77979
RBM39	-2.36782	7.95117
H2BC3	-2.3275	0.475085
DAD1	-2.25824	8.04155
WDR74	-2.25233	6.42038
SNRPG	-2.21706	7.97241
RPS11	-2.17247	12.5098
LSM4	-2.15478	7.18686
PABPN1	-2.14666	7.65392
RACK1	-2.1329	11.2143
FARSB	-2.10831	4.45352
PSMA6	-2.08525	7.91439
CDT1	-2.07836	6.81813
U2AF2	-2.07586	8.36693
ORC6	-2.06018	5.44559
SF3B3	-2.04379	7.41363
SDE2	-2.03851	4.73769
H2BC6	-2.02088	1.46467
XPO1	-1.99106	6.595
SFPQ	-1.91627	8.68275
SF1	-1.89188	8.10669
USP5	-1.88286	5.77268
SRSF1	-1.8782	7.78372
SEPHS2	-1.83372	6.85237
YJU2	-1.78667	4.68762
NMT1	-1.77289	5.54628
MYC	-1.77004	9.05015
CDK6	-1.72605	5.6427
RPS12	-1.60602	12.1517
INTS9	-1.58706	5.22265
DHX37	-1.58545	4.60763
ILF2	-1.54526	8.05555
SAE1	-1.54034	7.39429
TOMM40	-1.49815	6.49153
CLTC	-1.49178	6.05289
SEH1L	-1.43135	5.56803
DDX47	-1.41438	5.65935
RBX1	-1.41187	6.19653
SKA2	-1.40326	5.9991
SACM1L	-1.39715	5.39506
ANAPC15	-1.37716	6.35297
ACTR1A	-1.37455	5.49538
SUPT16H	-1.3578	7.16551
EEF2KMT	-1.33745	3.30012
PRMT1	-1.32533	8.66736
CFL1	-1.31568	9.88385
YBX1	-1.28747	10.3334
UBE2S	-1.27885	6.8358
HUWE1	-1.2752	6.34038
ATP2A2	-1.27376	6.36194
RUNX1	-1.24579	5.87406
SLC35B1	-1.23589	5.69516
CTNNBL1	-1.22973	7.18339
EIF5A	-1.22961	9.81308
TRIM28	-1.19101	10.1712
TP53RK	-1.15477	4.25475
PAICS	-1.14277	7.44236
H2BC5	-1.14246	3.84197
DDX42	-1.14211	6.79103
RCC1	-1.1393	6.53745
GART	-1.1272	6.9046
PLK4	-1.12471	4.69544
LSM8	-1.09861	4.7241
HEXIM1	-1.09344	3.76129
CITED2	-1.05832	6.97005
H2AC17	-1.03263	2.16672
NUP133	-1.02742	4.41549
CHD4	-1.00362	7.93687
MAX	-0.964015	7.81333
PCF11	-0.9542	5.55827
STIL	-0.946365	3.87283
INTS7	-0.945386	4.21801
LRP8	-0.925658	4.02414
SRF	-0.910666	4.73823
ERG	-0.898871	4.23879
HNRNPL	-0.889706	8.61176
FBXO5	-0.871475	4.95931
ZNF574	-0.866942	3.9607
MYH9	-0.836045	7.99469
GSE1	-0.835559	6.64313
FNTB	-0.818987	4.93876
SUGT1	-0.811729	5.73985
SRSF10	-0.802366	7.09413
PNN	-0.790605	7.32984
SIN3A	-0.780816	5.06091
CBFA2T3	-0.769382	6.1532
CKS2	-0.766845	8.26115
ZMYND8	-0.756959	6.07382
ZBTB8OS	-0.739889	5.53947
RPN1	-0.734119	7.43313
MRPS22	-0.729049	6.00562
TEN1	-0.728867	4.69766
EIF4B	-0.697099	8.67387
KRT8	-0.696221	3.09085
DCTN4	-0.679657	4.95791
GRB2	-0.660952	6.03782
AIFM1	-0.653751	6.59291
EIF1	-0.61822	9.86465
ATF4	-0.601662	9.78031
MMS19	-0.600922	5.95768
HNRNPC	-0.597015	9.86022
RSRC2	-0.596822	6.39729
REV3L	-0.5959	3.74953
ARID2	-0.594088	4.0027
RAB1A	-0.591572	6.04701
SP1	-0.586366	4.58376
UCHL5	-0.574471	5.87627
ACIN1	-0.567389	7.08821
BCLAF1	-0.557385	6.22477
ZBTB16	-0.555367	3.9855
CBX5	-0.552232	4.90881
ELL	-0.550104	3.8339
TEX44	-0.536272	0
CHD8	-0.535964	5.36842
EWSR1	-0.532348	8.24422
ARID1A	-0.523387	6.2182
IGF2BP1	-0.514366	5.31723
ZBTB2	-0.510091	3.43829
H2BC18	-0.489453	0.765535
COX20	-0.476324	4.98322
BUB1	-0.474995	5.80864
DIAPH1	-0.453008	8.03733
DUSP10	-0.450188	3.14241
MATR3	-0.448406	7.49721
TRIM37	-0.444196	3.17951
IREB2	-0.442345	4.96162
USP48	-0.441947	6.54334
SOS1	-0.432282	5.58886
ENY2	-0.431224	8.0439
IRF2BP2	-0.430019	6.55628
PIM1	-0.428713	8.55159
RARA	-0.421928	4.37365
NDUFA11	-0.420703	7.73532
H2AC4	-0.417965	0.748461
RHOA	-0.415674	8.80658
MRPS25	-0.413026	6.19889
ATF5	-0.406887	8.42089
HNRNPA0	-0.403121	5.47314
PGBD2	-0.40157	3.46858
TUBB4B	-0.39796	7.76792
NDUFA4	-0.395164	6.21684
ARMC5	-0.392631	4.0027
ANP32E	-0.389232	6.93452
PIK3CB	-0.386837	5.57682
PPP1R15B	-0.384459	4.25701
PTMA	-0.382328	11.3242
BIRC2	-0.380298	4.49249
H2AC11	-0.373286	1.31034
NCOA4	-0.372987	6.80181
NGDN	-0.365982	6.14078
MGAT2	-0.361903	5.10685
MBNL1	-0.361155	6.08916
PGRMC2	-0.357993	5.07082
RAD51B	-0.356534	3.88069
THRAP3	-0.356364	6.33056
IL9R	-0.355823	5.59096
CAND1	-0.355081	5.43429
SCAF1	-0.35194	5.02503
WSB1	-0.346548	6.28114
POU2F1	-0.344912	2.58015
SLC39A10	-0.343077	4.21878
ZBED4	-0.332963	4.50653
MEX3B	-0.332391	6.14853
SETD1B	-0.323728	3.28983
CTDSPL2	-0.320264	4.28983
CAP1	-0.319488	8.17871
RRAS	-0.312557	3.29425
BCL2	-0.312243	4.73985
FCHSD2	-0.310042	4.08746
NDUFAF3	-0.309861	6.2926
BMF	-0.30856	2.28096
USP37	-0.30848	2.7761
CCM2	-0.307455	5.84474
RAB10	-0.306642	6.03232
ZNF787	-0.305133	5.12887
PIGV	-0.304239	3.5435
GFI1	-0.303899	3.78764
ESRRA	-0.302614	5.01167
HNRNPUL1	-0.300242	7.376
QRICH1	-0.299992	5.76977
CYB561	-0.297442	2.81558
ZFAT	-0.291808	3.08746
GPR137	-0.291705	3.53356
STIP1	-0.278437	7.57554
DDX17	-0.278408	7.75962
ASPRV1	-0.27776	0.201634
PCNP	-0.276431	7.12763
KATNB1	-0.274283	6.04155
EPC1	-0.274173	4.09085
MYO1G	-0.27302	7.72778
ZNF668	-0.272205	3.09085
GFI1B	-0.27183	6.32463
CEP250	-0.270647	4.852
LARP7	-0.264776	5.58676
MSL2	-0.263973	4.39094
SCYL3	-0.25758	2.1635
TFG	-0.251511	5.74739
ZBTB45	-0.244667	4.07895
TPSAB1	-0.241986	6.91588
E2F3	-0.241605	5.2817
MTMR4	-0.241342	4.32121
SKI	-0.24001	4.0063
STAM	-0.238597	4.20711
GCSAML	-0.230681	5.41718
ETV6	-0.22995	4.0917
FDXR	-0.229223	5.04658
SERBP1	-0.22656	8.86817
USP1	-0.225547	5.32841
LIN28B	-0.225353	2.56803
ZNF217	-0.225343	4.43429
ST8SIA6	-0.224913	3.18903
STAT3	-0.220036	6.21723
DACH1	-0.220016	0.0285692
ACTR3	-0.217813	7.79649
ATP2C1	-0.215717	5.774
B3GNT2	-0.215605	5.50271
GALNT2	-0.215272	6.29278
CDV3	-0.212975	6.72451
TFB1M	-0.212237	3.58015
AKT2	-0.211824	6.17792
ATP2B4	-0.211014	4.66448
SPAG4	-0.210729	2.24793
SRSF4	-0.210454	6.62746
CD164	-0.20774	7.82075
CXCL2	-0.206526	0.31034
PNRC2	-0.205581	7.01859
RAP2A	-0.204062	4.15218
BLOC1S3	-0.202091	3.13258
IL1B	-0.199309	5.58556
MYO18A	-0.198176	5.58195
UBR4	-0.197771	6.45467
PPM1D	-0.193903	3.70819
HBS1L	-0.189586	6.59246
ZNF706	-0.189379	6.06156
NUDCD2	-0.189367	5.52074
SLC25A28	-0.18798	4.61765
KSR1	-0.187227	4.45878
KCNT2	-0.185252	0.970854
STARD9	-0.181194	2.66221
HSPA13	-0.180775	4.33271
SLAIN2	-0.180161	4.36247
OLA1	-0.179124	7.3918
RCOR3	-0.17879	4.84046
MACROH2A1	-0.177291	8.62768
WBP2	-0.176073	5.98868
FBXL12	-0.174632	4.61648
TSACC	-0.173532	1.05658
PTGES3	-0.171953	8.06275
UBXN6	-0.169606	5.47119
GDPD1	-0.169534	3.20477
TBC1D10B	-0.169414	4.81967
PDGFRA	-0.169235	0.298658
HELQ	-0.168113	3.27202
PLCB3	-0.166397	3.35755
H2AC21	-0.165606	0.286881
TEX14	-0.163824	0.0976108
SERTAD2	-0.159506	2.81762
ITGA2B	-0.158608	7.33557
ALKBH5	-0.158011	4.88118
ANKRD33B	-0.157662	3.24489
ZNF524	-0.157349	4.06178
TMEM70	-0.15733	4.92505
IGLL1	-0.156967	7.19071
ARID4B	-0.153907	3.95047
FGFR1OP2	-0.153363	5.20867
ODR4	-0.152758	3.42626
FAM53A	-0.152562	0.516015
MDM4	-0.15219	3.80735
TEC	-0.150516	4.92172
ARID5B	-0.150289	2.6893
KYNU	-0.149213	5.64847
PAN3	-0.148442	4.15218
ATF7IP	-0.147575	3.60763
USP4	-0.147208	4.83441
IGFBP7	-0.147143	5.6761
FADS2	-0.146098	6.5089
PLAUR	-0.145807	4.78293
SMARCD2	-0.140941	6.26134
TOR1AIP1	-0.140423	4.15623
PIGP	-0.139862	4.31832
AZIN1	-0.139797	5.71067
ST3GAL3	-0.138756	3.99367
PLEK	-0.138144	6.52826
LRP1B	-0.136727	0
MBD6	-0.136302	4.81967
PARP2	-0.133317	4.85898
TAL1	-0.132114	6.24755
PFKP	-0.131812	5.75489
SATB1	-0.131457	2.53107
ECT2	-0.131002	4.06609
CPZ	-0.129827	1.80323
PCNX3	-0.129383	4.36036
TBC1D17	-0.127396	4.41414
SUFU	-0.125793	2.73118
FBXO15	-0.125681	0.298658
PEX2	-0.1253	5.48736
H3C1	-0.124397	0.516015
AP4S1	-0.124074	3.16189
NCK2	-0.12383	4.40803
GPBP1L1	-0.123508	6.12536
ANKFN1	-0.121658	0.0285692
DDO	-0.120634	0.0143553
EMP3	-0.119948	8.65181
PPIP5K2	-0.115989	5.1981
SPRY1	-0.114809	3.94673
ELF1	-0.113976	6.63981
RCBTB2	-0.113328	2.63227
FUNDC1	-0.112538	4.78503
RIC1	-0.110809	3.95606
CBX3	-0.11026	7.72547
KIF22	-0.108375	6.73593
IZUMO4	-0.10754	1.62761
PLEKHG2	-0.107422	3.1635
FCER1A	-0.105142	4.75542
PLXNA2	-0.105083	3.15866
SMAD2	-0.104986	6.00562
LAPTM5	-0.104085	9.54071
CISD2	-0.102938	4.87578
ST3GAL2	-0.102773	5.38543
FLYWCH1	-0.101966	3.90497
NFASC	-0.100163	0.214125
AHRR	-0.0995187	3.23879
MACF1	-0.0994924	6.66505
NUCKS1	-0.099137	6.68131
VAV1	-0.0990622	4.7761
C14orf93	-0.0990622	3.86394
MSN	-0.0989844	8.95405
ZNF692	-0.097018	5.99752
ALDH16A1	-0.0957976	4.95
VCAM1	-0.0933797	0.0426443
STT3B	-0.0932069	6.12329
RAB8A	-0.0928992	6.33646
UHRF2	-0.0919404	5.47476
TNRC18	-0.0916911	6.02835
PIWIL3	-0.091102	1.27501
KAT6B	-0.0909855	3.32337
ZNRF1	-0.0906018	6.19219
TMSB4X	-0.0903049	11.5724
GALNT6	-0.0895419	5.42021
MYL12A	-0.089273	8.34705
EDEM3	-0.0892506	3.97636
SHF	-0.0885816	1.76553
PRF1	-0.0871229	6.39266
MXD1	-0.0868018	2.96717
SLC39A11	-0.0863462	5.06264
ZC3H6	-0.086142	0.799087
SKAP1	-0.0855526	0.250962
TMC3	-0.0845062	0.0143553
COQ8A	-0.0824256	5.33807
ST8SIA4	-0.0822972	2.81967
S100Z	-0.0814141	1.17632
WBP4	-0.0810145	3.66448
SPX	-0.0801498	1.59455
ZDHHC19	-0.0785492	0.443607
ZNF672	-0.0784412	4.488
CFAP45	-0.0781924	1.774
DRAM1	-0.0779501	3.39506
HIVEP1	-0.0779492	2.07039
DDX5	-0.0767333	8.53652
GOLIM4	-0.0758757	6.08598
PTCHD4	-0.0758711	0.201634
TMEM87B	-0.0754162	3.53605
CTNND2	-0.0753903	0.0976108
MYO3B	-0.0751693	1.81967
AUNIP	-0.0751428	4.05398
TIMP3	-0.0735484	5.05918
TMIGD3	-0.073105	0.15056
ITLN2	-0.0728572	0.189034
TXNRD2	-0.0723484	3.91265
BMP2K	-0.070531	6.4957
EFHC2	-0.0691317	2.23266
HPSE2	-0.0667624	5.32517
EPS8L3	-0.0644892	1
CLEC2B	-0.0635736	5.84046
RTL3	-0.0630177	0
INPP4B	-0.0625447	2.02148
SLC35E2B	-0.0621648	4.96023
CCDC183	-0.0604273	1.14405
WBP1L	-0.0603042	4.81404
TIGAR	-0.0591905	0.887525
IFT122	-0.0575663	4.08236
GNAQ	-0.0575094	5.32876
CTDSP1	-0.0574684	6.53854
RMND1	-0.0561194	4.58075
CHD2	-0.0559561	5.51602
BIN2	-0.0559382	6.94334
FBXO24	-0.0557094	0.356144
MLH1	-0.0551207	6.03012
RHOH	-0.0550976	4.90977
DNAJC5B	-0.0548564	0
HMGN4	-0.0547801	5.62585
CCNI	-0.0546573	6.96371
PHTF2	-0.0544409	3.87873
PIPOX	-0.0544389	0.0565835
FAM76B	-0.0543175	4.99322
PRSS1	-0.0542047	0
EPHB1	-0.0535664	0.111031
FNDC5	-0.0535491	0.485427
OBI1	-0.0517618	4.66619
RAP2B	-0.048306	4.05398
GTPBP2	-0.0464752	6.63256
QPRT	-0.0446964	5.78555
SSBP2	-0.0446568	5.45976
PRR14	-0.0441306	4.89676
SMCO1	-0.0427816	0.124328
CDCA2	-0.0426761	3.79181
TNFSF11	-0.0423625	0
LNPEP	-0.0421321	3.41819
MDM1	-0.0416997	3.80529
COL25A1	-0.0415532	0.0285692
PDCD10	-0.040303	6.61736
CPN1	-0.0396475	0
CETN3	-0.0396165	4.97865
CDK19	-0.0392512	3.48414
LAMA2	-0.0380964	0.176323
VPS26C	-0.0374109	5.07767
ITPR1	-0.0367382	3.74201
LHFPL6	-0.0364693	4.53107
ITM2A	-0.036422	8.01363
ERI2	-0.0354088	5.02148
C2orf42	-0.0352713	3.09592
SH3BGRL3	-0.0338347	8.97548
FAM20B	-0.0334251	4.57289
LAT	-0.0331328	8.25512
RFLNA	-0.032918	0.176323
C9orf85	-0.0328352	4.06695
USP20	-0.0320908	5.0343
ELF4	-0.0301955	5.07125
KMT5C	-0.0292468	4.62352
CNIH3	-0.0292262	0.495695
MBOAT2	-0.028884	5.38922
ARMC8	-0.028554	6.55228
NUDT2	-0.028433	5.21062
EMD	-0.0261642	5.66135
LHPP	-0.0257238	3.52231
RNF44	-0.0253598	5.59664
SERPINB1	-0.0222111	6.67934
NR4A2	-0.0214565	2.02148
TRIM55	-0.0199127	0.0840643
EBAG9	-0.0192806	4.774
CTNND1	-0.0184645	5.58225
NFX1	-0.018231	4.99639
TNFAIP8L3	-0.0167233	0.0565835
STXBP6	-0.0165943	4.49953
LDLRAD3	-0.0163816	5.47671
ST3GAL1	-0.0149511	5.98527
FUT8	-0.0148323	5.749
ANGPT1	-0.0147415	3.97269
CDK16	-0.0142777	5.4822
CEMIP2	-0.0137539	5.99977
JARID2	-0.0119733	5.23764
SIGLEC6	-0.011753	5.85798
PPM1F	-0.0101999	4.18428
KCNQ4	-0.00938508	0.201634
KALRN	-0.00935012	0.378512
IFI16	-0.00897391	5.28096
VPS4B	-0.00831596	4.62761
CLEC2A	-0.00791449	5.48059
ZDHHC20	-0.00780105	3.97911
MAPKBP1	-0.00735064	4.1416
AP2A1	-0.00659376	6.35473
CTTNBP2	-0.00523762	1.36737
SVOPL	-0.00508085	4.15866
CD82	-0.00500947	5.78529
PTPN3	-0.00438678	0.15056
NINJ2	-0.00418577	4.97545
CD34	-0.00416164	0.321928
ADAM10	-0.00318774	6.08683
LACC1	-0.00170251	2.53854
RELCH	-0.000509744	3.59813
C2orf88	-7.99025e-05	4.82426
ZNF175	0.00289416	4.78973
GOLGA8R	0.00301854	4.05224
AHI1	0.00576513	2.88362
ZNF140	0.0061749	3.38267
RHAG	0.0062481	9.35019
APEX1	0.00634756	8.30588
PRKCQ	0.00797768	5.2211
RAPGEF6	0.00860543	3.22033
KAZALD1	0.0101695	2.35896
KIAA1217	0.011716	2.51854
LMTK3	0.0124483	0.669027
PRUNE2	0.0127962	1.5509
PSTPIP2	0.0128109	5.97292
TLE4	0.0138978	2.99639
PJA2	0.0144599	5.38681
SLX4IP	0.014867	2.09761
CLEC4E	0.0164638	0.15056
NKTR	0.0165857	5.84699
AP4B1	0.0168461	4.79701
SLITRK5	0.016916	0.495695
FBXL5	0.0175253	4.01167
TMEM184B	0.0183606	4.63807
PLEKHG4B	0.018487	0
UBASH3B	0.0219538	2.79077
HDC	0.022416	1.8953
PLCB4	0.023272	1.70929
C4orf46	0.0237845	4.25701
SNX5	0.0261882	8.50323
TENT4A	0.0272675	4.1416
THNSL1	0.0273488	2.22342
CACYBP	0.0277026	7.3311
NEK7	0.0287471	3.56194
DCAF16	0.0290187	4.87823
YIF1B	0.029072	7.25918
GEN1	0.0359616	3.74308
CD244	0.0360578	3.32193
TGFBR2	0.0383423	3.66107
RELL1	0.0391407	0.604071
LIMS1	0.0393198	6.74833
SMCO2	0.0396318	0.275007
PTPRC	0.0416621	5.96463
UBC	0.0442499	8.41071
MORN3	0.0444322	0.722466
SCAF11	0.0446289	5.52763
STARD13	0.0463507	0.0840643
DUSP6	0.0470188	4.24869
ALDH6A1	0.0481357	3.38267
TMEM164	0.0495239	5.48768
THAP6	0.0498357	3.16672
RAB27B	0.0498686	2.73552
POLR3GL	0.0506235	5.70984
SMIM12	0.0527744	5.41143
MCTP2	0.0531774	4.15947
ING4	0.0544238	5.63749
EHBP1	0.0546382	4.26078
CNST	0.0547584	4.24945
XBP1	0.0582399	7.01981
DTHD1	0.0584605	0.0976108
TRAPPC9	0.0585536	4.20477
AZIN2	0.0613169	0.356144
TSPAN7	0.0627166	1.60881
DUS2	0.0650566	4.30451
KAZN	0.0655806	2.42761
CTF1	0.0661049	0.111031
MMRN1	0.0664569	4.19298
MLC1	0.0665891	7.83169
MYLK4	0.0670116	3.61941
CTSE	0.0688946	0.0285692
COL23A1	0.0694204	5.04308
R3HDM1	0.0702485	4.91886
KDM3A	0.0712087	4.47703
RNLS	0.0717835	0.970854
ARMH4	0.0729977	0
PDLIM1	0.0737164	8.16284
BCL2L13	0.0739392	5.05572
HEMGN	0.0779671	3.86394
ZNF384	0.0785049	5.96
KANSL1L	0.0789139	3.24184
S100PBP	0.0800174	4.65076
LEPR	0.0800906	4.86196
USP22	0.0804232	6.56468
WT1	0.0833943	5.05007
GBE1	0.0853363	4.90256
TSTD2	0.086785	4.14405
MSANTD4	0.086925	4.05918
PDE3A	0.0870051	0.516015
MTSS1	0.088033	6.92041
ELOVL6	0.088088	5.28133
KHSRP	0.0896126	7.86511
SPTBN1	0.0903306	4.22728
HECW2	0.0921843	0.378512
ZDHHC5	0.0928068	5.15015
TMEM72	0.0930214	2.51349
FOXB1	0.0935138	0.137504
BCR	0.0938936	5.6522
MAML3	0.0947454	1.99277
FER	0.0956714	3.19219
NBN	0.0958512	4.77294
OARD1	0.0974562	5.17393
FRMD4A	0.0994588	3.02148
UBP1	0.103643	5.94767
CALR	0.104202	8.90138
TNFRSF1A	0.104837	6.17213
FAM241A	0.105473	0.111031
PPP6R1	0.106671	7.01235
MGRN1	0.107589	4.96255
GNGT2	0.108438	0.0976108
SYPL1	0.110067	5.75836
SLC35A5	0.11147	3.8268
IRF5	0.11602	3.63343
PPM1B	0.116451	4.86691
ZCWPW1	0.11776	1.54102
AFG1L	0.121071	3.16672
MBP	0.121909	5.04089
ARHGEF6	0.122728	6.1058
SMIM24	0.125101	5.31361
KLRF2	0.127684	3.72901
MAPK14	0.130027	5.33628
IFRD1	0.133611	4.66619
FGF23	0.133644	0.0285692
ULK4	0.134488	2.46205
ANKRD50	0.135617	2.76765
EFHB	0.136643	0.495695
CEP41	0.140442	3.848
TTC32	0.142651	4.72083
WDFY2	0.142991	2.73335
RRBP1	0.145934	5.54998
DNAJB4	0.146735	3.22342
DIPK2A	0.1478	3.38405
SDCCAG8	0.148714	3.79181
PNP	0.149325	6.80632
ZSCAN31	0.149901	3.41007
NEMP1	0.150668	4.74578
KLRF1	0.153039	1
ABHD12B	0.153441	0.378512
PRR5L	0.153522	2.95606
ANTXR2	0.154277	5.66988
SUCO	0.154648	3.26003
ING1	0.15687	3.53481
NREP	0.157568	6.74551
ZNF395	0.160759	4.26003
STAG1	0.16088	3.7137
ARHGDIB	0.166091	9.36746
RGS18	0.167237	2.63691
NDRG1	0.168945	3.93923
SCN9A	0.170371	3.71149
GMPR	0.173203	7.18706
IRGQ	0.176349	2.60881
BCHE	0.180868	0.0703893
TEX30	0.187338	5.1981
ANXA3	0.188846	6.1014
C11orf54	0.190842	3.54597
SPEN	0.191415	5.44128
ABHD17B	0.193908	4.05485
CD69	0.197384	6.50716
PRIMPOL	0.201963	3.9782
LYN	0.202	4.88801
RNF138	0.206166	5.31904
APOLD1	0.206363	0.790772
EYS	0.209993	0.0143553
PLCH1	0.211927	4.24413
ZFP36L1	0.212322	4.80787
GPX6	0.216767	0
THUMPD3	0.222266	4.87332
GPBP1	0.224137	5.45582
MED12L	0.228142	3.51223
SESN1	0.241089	4.69711
MAPK10	0.257497	0.0143553
KLRG1	0.260021	1.38405
ZNF33A	0.261855	3.87283
GADD45A	0.277125	6.11541
CIC	0.281848	4.47832
CNPY3	0.287089	5.84725
FOSL2	0.440045	3.10434
CNOT1	0.473929	7.34359
ZNF521	0.495441	2.77821
